# ChemPrint: An AI-Driven Framework for Enhanced Drug Discovery

**DOI:** 10.1101/2024.03.22.586314

**Authors:** Tyler J. Umansky, Virgil A. Woods, Sean M. Russell, Davey M. Smith, Daniel J. Haders

**Affiliations:** Model Medicines, La Jolla, California, United States; University of California San Diego, La Jolla, California, United States

## Abstract

Traditional High-Throughput Screening (HTS) drug discovery is inefficient. Hit rates for compounds with clinical therapeutic potential are typically 0.5% and only up to 2% maximally. Deep learning models have enriched screening rates to 28%; however, these results include hits with non-therapeutic relevant concentrations, insufficient novelty to their training set, and traverse limited chemical space. This study introduces a novel artificial intelligence (AI)-driven platform, GALILEO, and the Molecular-Geometric Deep Learning (Mol-GDL) model, ChemPrint. This model deploys both t-distributed Stochastic Neighbor Embedding (t-SNE) data splitting to maximize chemical dissimilarity during training and adaptive molecular embeddings to enhance predictive capabilities and navigate uncharted molecular territories. When tested retrospectively, ChemPrint outperformed a panel of five models for the difficult-to-drug oncology targets, AXL and BRD4, achieving an average AUROC score of 0.897 for AXL and 0.876 for BRD4 using the t-SNE split, compared to benchmark model scores ranging from 0.826 to 0.885 for AXL and 0.801 to 0.852 for BRD4. In a zero-shot prospective study, *in vitro* testing demonstrated that 19 of 41 compounds nominated by ChemPrint against AXL and BRD4 demonstrated inhibitory activity at concentrations ≤ 20 µM, a 46% hit rate. The 19 hits reported an average-maximum Tanimoto similarity score of 0.36 relative to their training set and scores of 0.13 (AXL) and 0.10 (BRD4) relative to clinical stage compounds for these targets. Our findings demonstrate that increasing test set difficulty through training and testing ChemPrint on datasets with maximal dissimilarity enhances the predictive capabilities of the model. This results in the discovery of compound libraries at high hit rates with low therapeutic concentrations and high chemical novelty. Taken together, the proposed platform sets a new performance standard.
