## Supplemental Data for "ChemPrint: An AI-Driven Framework for Enhanced Drug Discovery"

Target	DOI
AXL	10.1021/jm031112e
AXL	10.1016/j.bmcl.2007.02.059
AXL	10.1016/j.bmcl.2009.06.084
AXL	10.1021/jm901081g
AXL	10.1021/jm900786r
AXL	10.1016/j.bmcl.2010.03.107
AXL	10.1016/j.bmcl.2010.04.039
AXL	10.1038/nchembio.530
AXL	10.1038/leu.2008.334
AXL	10.1038/nchembio760
AXL	10.1021/ml200067t
AXL	10.1016/j.ejmech.2012.04.007
AXL	10.1021/jm300327h
AXL	10.1021/jm200900q
AXL	10.1021/jm3005866
AXL	10.1042/BJ20121418
AXL	10.1016/j.ejmech.2012.06.005
AXL	10.1016/j.ejmech.2013.03.022
AXL	10.1021/ml400203d
AXL	10.1016/j.ejmech.2013.10.037
AXL	10.1016/j.ejmech.2014.09.085
AXL	10.1016/j.bmcl.2014.11.070
AXL	10.1016/j.bmcl.2015.09.070
AXL	10.1016/j.ejmech.2016.03.076
AXL	10.1021/acsmedchemlett.6b00005
AXL	10.1016/j.ejmech.2018.03.049
AXL	10.1016/j.ejmech.2017.12.003
AXL	10.1016/j.bmc.2018.09.031
AXL	10.1016/j.bmcl.2018.05.064
AXL	10.1016/j.bmcl.2016.12.024
AXL	10.1016/j.bmcl.2017.01.015
AXL	10.1016/j.ejmech.2017.04.039
AXL	10.1021/acs.jmedchem.7b00843
AXL	10.1016/j.bmcl.2017.10.031
AXL	10.1021/acsmedchemlett.9b00142
AXL	10.1021/acs.jmedchem.8b00672
AXL	10.1021/acsmedchemlett.8b00564
AXL	10.1021/acs.jmedchem.0c00193
AXL	10.1021/acs.jmedchem.6b00608
AXL	10.1021/jm0601598
AXL	10.1021/jm061449r
AXL	10.1073/pnas.0608798104
AXL	10.1021/jm9000314
AXL	10.1021/jm801586s
AXL	10.1021/jm8011036
AXL	10.1016/j.bmcl.2009.08.082
AXL	10.1016/j.bmcl.2010.05.043
AXL	10.1021/jm901808w
AXL	10.1021/jm1001869
AXL	10.1016/j.bmcl.2010.11.010
AXL	10.1021/jm2007613
AXL	10.1016/j.bmcl.2012.02.087
AXL	10.1021/ml200198x
AXL	10.1021/ml2001455
AXL	10.1016/j.bmcl.2012.07.045
AXL	10.1016/j.ejmech.2013.03.024
AXL	10.1021/jm401094t
AXL	10.1021/ml4003309
AXL	10.1021/jm401742r
AXL	10.1016/j.ejmech.2014.05.051
AXL	10.1021/jm501929n
AXL	10.1021/acs.jmedchem.6b00087
AXL	10.1016/j.bmcl.2016.05.033
AXL	10.1016/j.bmc.2017.10.033
AXL	10.1016/j.bmc.2017.09.041
AXL	10.1016/j.bmc.2018.01.008
AXL	10.1016/j.ejmech.2016.12.038
AXL	10.1016/j.ejmech.2017.04.049
AXL	10.1016/j.bmcl.2018.10.013
AXL	10.1016/j.ejmech.2019.111803
AXL	10.1021/acs.jmedchem.8b01714
AXL	10.1016/j.bmcl.2012.11.013
AXL	10.1016/j.ejmech.2012.08.007
AXL	10.1016/j.ejmech.2019.06.033
AXL	10.1021/jm800052b
AXL	10.1016/j.bmc.2009.07.047
AXL	10.1016/j.bmc.2009.07.056
AXL	10.1016/j.bmc.2009.09.008
AXL	10.1016/j.bmc.2010.04.087
AXL	10.1016/j.bmcl.2011.05.040
AXL	10.1021/jm2004442
AXL	10.1016/j.bmc.2011.09.006
AXL	10.1016/j.bmcl.2012.07.014
AXL	10.1016/j.bmcl.2012.05.027
AXL	10.1016/j.ejmech.2012.06.035
AXL	10.1016/j.bmcl.2013.01.110
AXL	10.1016/j.bmcl.2013.02.065
AXL	10.1016/j.bmc.2013.11.031
AXL	10.1016/j.bmcl.2013.12.123
AXL	10.1016/j.bmcl.2014.03.007
AXL	10.1016/j.bmcl.2015.11.076
AXL	10.1016/j.bmcl.2015.11.099
AXL	10.1016/j.bmcl.2016.02.052
AXL	10.1016/j.ejmech.2016.05.022
AXL	10.1016/j.ejmech.2018.07.036
AXL	10.1016/j.ejmech.2018.03.003
AXL	10.1016/j.bmc.2018.06.010
AXL	10.1016/j.ejmech.2017.12.046
AXL	10.1016/j.ejmech.2016.11.009
AXL	10.1016/j.bmcl.2017.05.043
AXL	10.1016/j.bmcl.2017.07.004
AXL	10.1016/j.bmc.2016.11.034
AXL	10.1016/j.ejmech.2018.10.052
AXL	10.1021/acs.jmedchem.8b01597
AXL	10.1021/acs.jmedchem.9b00096
AXL	10.1021/acs.jmedchem.9b01502
AXL	10.1016/j.ejmech.2019.05.057
AXL	10.1016/j.ejmech.2019.06.021
AXL	10.1016/j.ejmech.2019.07.038
AXL	10.1016/j.bmc.2019.05.021
AXL	10.1016/j.ejmech.2018.12.063
AXL	10.1016/j.ejmech.2019.07.044
AXL	10.1016/j.bmcl.2006.03.032
AXL	10.1016/j.bmcl.2008.11.105
AXL	10.1021/jm800986w
AXL	10.1016/j.bmcl.2009.09.010
AXL	10.1016/j.bmcl.2010.11.045
AXL	10.1016/j.bmcl.2012.01.028
AXL	10.1016/j.bmcl.2012.06.104
AXL	10.1016/j.ejmech.2013.04.058
AXL	10.1016/j.bmcl.2012.12.047
AXL	10.1016/j.bmcl.2014.04.068
AXL	10.1016/j.ejmech.2015.05.008
AXL	10.1016/j.bmc.2015.09.038
AXL	10.1016/j.bmcl.2015.11.078
AXL	10.1016/j.bmcl.2016.01.062
AXL	10.1016/j.bmcl.2016.02.026
AXL	10.1016/j.bmcl.2016.04.079
AXL	10.1016/j.bmcl.2017.08.016
AXL	10.1016/j.bmc.2017.12.020
AXL	10.1016/j.bmcl.2017.01.045
AXL	10.1016/j.ejmech.2018.01.053
AXL	10.1016/j.bmcl.2018.09.006
AXL	10.1016/j.ejmech.2018.09.025
AXL	10.1016/j.ejmech.2017.03.001
AXL	10.1021/acs.jmedchem.9b00316
AXL	10.1016/j.ejmech.2019.111728
AXL	10.1016/j.bmcl.2018.12.051
AXL	10.1016/j.ejmech.2019.03.039
AXL	10.1016/j.bmcl.2019.08.001
AXL	10.1021/acs.jmedchem.9b00318
AXL	10.1016/j.ejmech.2019.05.021
AXL	10.1016/j.bmcl.2018.11.037
AXL	10.1016/j.ejmech.2017.04.079
AXL	10.1016/j.bmcl.2019.06.021
AXL	10.1016/j.ejmech.2018.12.015
BRD4	10.1021/jm201320w
BRD4	10.1016/j.bmc.2011.10.080
BRD4	10.1016/j.bmcl.2011.06.011
BRD4	10.1021/jm201283q
BRD4	10.1021/jm301793a
BRD4	10.1021/jm401334s
BRD4	10.1016/j.bmcl.2014.04.017
BRD4	10.1016/j.bmc.2015.01.022
BRD4	10.1021/jm501504k
BRD4	10.1016/j.bmcl.2015.04.107
BRD4	10.1021/acs.jmedchem.5b00172
BRD4	10.1016/j.bmcl.2016.01.084
BRD4	10.1021/acs.jmedchem.5b00405
BRD4	10.1021/acs.jmedchem.5b01511
BRD4	10.1021/acs.jmedchem.5b01267
BRD4	10.1021/acs.jmedchem.5b01757
BRD4	10.1016/j.bmcl.2016.04.034
BRD4	10.1021/acsmedchemlett.6b00042
BRD4	10.1016/j.ejmech.2016.05.057
BRD4	10.1021/acs.jmedchem.6b00774
BRD4	10.1021/acsmedchemlett.6b00154
BRD4	10.1021/acsmedchemlett.7b00389
BRD4	10.1016/j.ejmech.2018.01.087
BRD4	10.1016/j.ejmech.2018.04.006
BRD4	10.1016/j.ejmech.2018.04.048
BRD4	10.1016/j.ejmech.2018.04.034
BRD4	10.1021/acs.jmedchem.7b01666
BRD4	10.1016/j.ejmech.2018.02.070
BRD4	10.1021/acs.jmedchem.8b00765
BRD4	10.1021/acs.jmedchem.6b01781
BRD4	10.1021/acs.jmedchem.8b00666
BRD4	10.1021/acsmedchemlett.8b00003
BRD4	10.1021/acs.jmedchem.8b00653
BRD4	10.1016/j.bmcl.2017.03.012
BRD4	10.1021/acs.jmedchem.6b01839
BRD4	10.1021/acs.jmedchem.6b01336
BRD4	10.1021/acs.jmedchem.7b01185
BRD4	10.1016/j.bmc.2017.04.043
BRD4	10.1016/j.bmcl.2017.02.057
BRD4	10.1016/j.bmc.2017.03.008
BRD4	10.1016/j.bmcl.2017.07.054
BRD4	10.1016/j.bmcl.2017.09.025
BRD4	10.1021/acs.jmedchem.7b00275
BRD4	10.1021/acs.jmedchem.6b01583
BRD4	10.1016/j.bmc.2018.05.010
BRD4	10.1016/j.bmc.2018.05.003
BRD4	10.1016/j.ejmech.2017.05.049
BRD4	10.1021/acs.jmedchem.8b01248
BRD4	10.1021/acs.jmedchem.8b01225
BRD4	10.1016/j.ejmech.2018.11.035
BRD4	10.1016/j.ejmech.2018.11.018
BRD4	10.1021/acs.jmedchem.8b01606
BRD4	10.1016/j.bmc.2018.11.020
BRD4	10.1016/j.ejmech.2019.111691
BRD4	10.1021/acs.jmedchem.9b02178
BRD4	10.1021/acs.jmedchem.0c00628
BRD4	10.1021/acs.jmedchem.9b00096
BRD4	10.1016/j.ejmech.2019.06.067
BRD4	10.1021/acs.jmedchem.9b01010
BRD4	10.1016/j.ejmech.2019.111608
BRD4	10.1016/j.ejmech.2019.111633
BRD4	10.1016/j.ejmech.2019.05.057
BRD4	10.1021/acsmedchemlett.9b00227
BRD4	10.1016/j.ejmech.2019.111767
BRD4	10.1021/acs.jmedchem.8b00506
BRD4	10.1016/j.bmcl.2019.04.030
BRD4	10.1016/j.bmc.2019.03.037
BRD4	10.1021/acs.jmedchem.9b00455
BRD4	10.1016/j.bmcl.2019.07.036
BRD4	10.1016/j.ejmech.2019.01.023
BRD4	10.1021/acs.jmedchem.9b01784
BRD4	10.1021/acs.jmedchem.0c00035
BRD4	10.1021/acsmedchemlett.9b00414
BRD4	10.1021/acs.jmedchem.9b01094
BRD4	10.1016/j.ejmech.2019.01.010
BRD4	10.1016/j.bmc.2019.02.045
BRD4	10.1021/jm5010539
BRD4	10.1021/acs.jmedchem.5b00773
BRD4	10.1021/acs.jmedchem.5b00613
BRD4	10.1021/acs.jmedchem.5b01135
BRD4	10.1021/acs.jmedchem.5b01708
BRD4	10.1021/acs.jmedchem.5b01514
BRD4	10.1021/acs.jmedchem.5b01865
BRD4	10.1016/j.bmcl.2018.04.020
BRD4	10.1021/acs.jmedchem.7b00193
BRD4	10.1021/acs.jmedchem.8b00483
BRD4	10.1021/acs.jmedchem.0c00021
BRD4	10.1016/j.bmcl.2019.06.028
BRD4	10.1021/acs.jmedchem.6b00264
BRD4	10.1021/acs.jmedchem.6b00070
BRD4	10.1021/acsmedchemlett.6b00092
BRD4	10.1021/acs.jmedchem.6b01022
BRD4	10.1016/j.bmcl.2017.11.025
BRD4	10.1021/acs.jmedchem.9b00462
BRD4	10.1021/jm200640v
BRD4	10.1021/ml300221t
BRD4	10.1021/jm200108t
BRD4	10.1021/jm301588r
BRD4	10.1021/ml4001485
BRD4	10.1021/jm4011302
BRD4	10.1021/jm401568s
BRD4	10.1039/C2MD20189E
BRD4	10.1021/ml5002932
BRD4	10.1021/acs.jmedchem.5b00209
BRD4	10.1021/acs.jmedchem.5b00256
BRD4	10.1021/acsmedchemlett.6b00075
BRD4	10.1038/nrd.2016.266
BRD4	10.1021/acsmedchemlett.6b00209
BRD4	10.1021/acsmedchemlett.7b00191
BRD4	10.1016/j.ejmech.2019.01.084
BRD4	10.1021/acs.jmedchem.9b01980
BRD4	10.1021/acsmedchemlett.6b00259
BRD4	10.1016/j.bmc.2012.01.018
BRD4	10.1016/j.bmcl.2012.02.041
BRD4	10.1021/jm401088k
BRD4	10.1021/acs.jmedchem.5b01502
BRD4	10.1021/acsmedchemlett.5b00381
BRD4	10.1016/j.bmcl.2017.08.016
BRD4	10.1021/acs.jmedchem.8b01947
BRD4	10.1016/j.bmcl.2012.05.090
BRD4	10.1021/acs.jmedchem.9b00224
BRD4	10.1016/j.ejmech.2019.04.036
BRD4	10.1021/acsmedchemlett.9b00424
BRD4	10.1021/acs.jmedchem.9b01670
